# *Cel*EsT: a unified gene regulatory network for estimating transcription factor activities in *C. elegans*

**DOI:** 10.1101/2024.06.26.597625

**Authors:** Marcos Francisco Perez

## Abstract

Transcription factors (TFs) play a pivotal role in orchestrating the intricate patterns of gene regulation critical for development and health. Although gene expression is complex, differential expression of many genes is often due to regulation by just a handful of TFs. Despite extensive efforts to elucidate TF-target regulatory relationships in *C. elegans*, existing experimental datasets cover distinct subsets of TFs and leave data integration challenging.

Here I introduce *Cel*EsT, a unified gene regulatory network (GRN) designed to estimate the activity of 487 distinct *C. elegans* TFs - ∼58% of the total - from gene expression data. To integrate data from ChIP-seq, DNA-binding motifs, and eY1H screens, different GRNs were benchmarked against a comprehensive set of TF perturbation RNA-seq experiments and identified optimal processing of each data type. Moreover, I showcase how leveraging conservation of TF binding motifs in the promoters of candidate target orthologues across genomes of closely-related species can distil targets into a select set of highly informative interactions, a strategy which can be applied to many model organisms. Combined analyses of multiple datasets from commonly-studied conditions including heat shock, bacterial infection and male-vs-female comparison validates *Cel*EsT’s performance and highlights previously overlooked TFs that likely play major roles in co-ordinating the transcriptional response to these conditions.

*Cel*EsT can be used to infer TF activity on a standard laptop computer within minutes. Furthermore, an *R Shiny* app is provided for the community to perform rapid analysis with minimal coding experience required. I anticipate that widespread adoption of *Cel*EsT will significantly enhance the interpretive power of transcriptomic experiments, both present and retrospective, thereby advancing our understanding of gene regulation in *C. elegans* and beyond.
