## Supplementary material for "*Cel*EsT: a unified gene regulatory network for estimating transcription factor activities in *C. elegans*": Table S6

### Sheet: IIS_studies
Id	Accession	title	summary	control	treatment	PairedOrSingle	AvgSpotLen	Notes	dev_stage	genotype
200114160	GSE114160	Inter-species genetic regulation of longevity: Δhns E. coli activate C. elegans DAF-16 in distinct ways from IIS	We confirmed that the life span of C. elegans feeding hns mutant E. coli was increased. hns mutant E. coli was found to regulate lifespan of C. elegans through daf-16 activation in C. elegans. It is well known that daf-16 is the transcription factor of the insulin/IGF-1 signaling pathway and it is known to regulate downstream genes such as longevity, stress response, and dauer diapause regulation…	SRR7132077, SRR7132078	SRR7132081, SRR7132082	PAIRED	152	daf-16(mgDf50)	YA	daf16
200122892	GSE122892	DAF-16 stabilizes the aging transcriptome and is activated in mid-aged C. elegans to cope with internal stress	The roles and regulatory mechanisms of transcriptome changes during aging are unclear. It has been proposed that the transcriptome suffers decay during aging owing to age-associated down-regulation of transcription factors. In this study, we characterized the role of a transcription factor DAF-16, which is a highly conserved lifespan regulator, in the normal aging process of Caenorhabditis elegan…	SRR8240860, SRR8240861, SRR8240862	SRR8240881, SRR8240882, SRR8240883	PAIRED	300	fer-15 sterile background. daf-16(mu86)	Ad_D1	daf16
200192941	GSE192941	Analysis of PMK-1 p38 MAPK and PMK-1(D327E) Caspase Cleavage Resistant Mutant and Effect of DAF-16 (FOXO) Mutants on Gene Regulation in C. elegans	We identified genes inversely regulated by pmk-1 null mutation and pmk-1(D327E). We also identified genes working through daf-16, working around daf-16 and working independent of daf-16	SRR17410817, SRR17410818, SRR17410819	SRR17410809, SRR17410810	SINGLE	76	daf-16(mgDf50)	L4	daf16
200108848	GSE108848	SET-9 and SET-26 are H3K4me3 readers and play critical roles in germline development and longevity	SET-9 and SET-26 are highly homologous paralogs that share redundant function in germline development, but SET-26 alone plays a key role in longevity and heat stress response. SET-26 is broadly expressed, but SET-9 is only detectable in the germline, which likely account for their different biological roles. SET-9 and SET-26 bind to H3K4me3 in vitro and in vivo, and their loss results in broadeni…	SRR6493982, SRR6493983	SRR6493986, SRR6493987	SINGLE	76	glp-1 bckground. Ribominus RNA-seq	L4	daf16
200240821	GSE240821	The C. elegans Myc-family of transcription factors coordinate a dynamic adaptive response to dietary restriction	Dietary restriction (DR), the process of decreasing overall food consumption over an extended period of time, has been shown to increase longevity across evolutionarily diverse species and delay the onset of age-associated diseases in humans. In Caenorhabditis elegans, the Myc-family transcription factors (TFs) MXL-2 (Mlx) and MML-1 (MondoA/ChREBP), which function as obligate heterodimers, and th…	SRR25635571, SRR25635572, SRR25635573	SRR25635568, SRR25635569, SRR25635570	SINGLE	100	daf-16 RNAi	Ad_D2	daf16
200222447	GSE222447	RNA-seq analysis of young adult daf-18(ok480) and control worms	RNA-seq analysis was used to identify the gene expression changes in male and hermaphroditie when daf-18 is lost. Based on these sequencing data, the genes that were up-regulated or down-regulated by at least 2 times (|log2 (folding change) | ≥ 1 and padj ≤ 0.05) were analyzed. The analysis of these differentially expressed genes' pathway and gene ontology (GO) enrichment shows that the influence…	SRR23024200, SRR23024201, SRR23024202	SRR23024197, SRR23024198, SRR23024199	PAIRED	300	him-5 background	YA	daf18
200036041	GSE36041	Impaired Insulin-/IGF1-Signaling Extends Life Span by Promoting Mitochondrial L-Proline Catabolism to Induce a Transient ROS-Signal	Transcriptome profiling of three models with impaired insulin/IGF1 signaling. 1. Deep sequencing of endogenous mRNA from Caenorhabditis elegans N2 var. Bristol (wildtype) and daf-2(e1370) mutant; 2. Deep sequencing of endogenous mRNA from murine embryonic fibroblasts (MEF) wildtype and irs1-/- knockout; 3. Deep sequencing of endogenous mRNA from murine embryoinic fibroblast (MEF) insr+/- -lox and…	SRR413510, SRR413514, SRR413518	SRR413512, SRR413517, SRR413519	SINGLE	76	daf-2(e1370)	Ad_D4	daf2
200072426	GSE72426	daf-16/FoxO isoform-specific deletion mutants	FoxO transcription factors promote longevity across taxa. How they do so is poorly understood. In the nematode Caenorhabditis elegans, the A- and F-isoforms of the FoxO transcription factor DAF-16 extend life span in the context of reduced DAF-2 insulin-like growth factor receptor (IGFR) signaling. To elucidate the mechanistic basis for DAF-16/FoxO-dependent life span extension, we performed an i…	SRR2185654, SRR2185655, SRR2185656	SRR2185657, SRR2185658, SRR2185659	PAIRED	202	daf-2(e1370)	Ad_D1	daf2
200093724	GSE93724	Activation of DAF-16/FOXO by reactive oxygen species promotes longevity in long- lived mitochondrial mutants in C. elegans	Mild deficits in mitochondrial function have been shown to increase lifespan in multiple species including worms, flies and mice. Here, we study three C. elegans mitochondrial mutants (clk-1, isp-1 and nuo-6) to identify overlapping genetic pathways that contribute to their longevity. We find that genes regulated by the FOXO transcription factor DAF-16 are upregulated in all three strains, and th…	SRR6452886, SRR6452887, SRR6452888, SRR6452889, SRR6452890, SRR6452891	SRR6452910, SRR6452911, SRR6452912, SRR6452913, SRR6452914, SRR6452915	SINGLE	76	daf-2(e1370)	YA	daf2
200094077	GSE94077	Analysis of nonsense-mediated mRNA decay in daf-2 mutants	To exmine the role of nonsense-mediated mRNA decay process in the longevity regulation of daf-2 mutants, we sequenced transcriptomes from day 1 adult Caenorhabditis elegans: Bristol N2 (wild-type), and smg-2(qd101), daf-2(e1370) and smg-2(qd101); daf-2(e1370) mutants.	SRR5202807, SRR5202811	SRR5202809, SRR5202813	PAIRED	302	daf-2(e1370)	Ad_D1	daf2
200111338	GSE111338	Identification of DAF-16/FoxO targets associated with longevity	FoxO transcription factors can promote longevity in invertebrates and mammals. In C.elegans, the FoxO family member DAF-16 is required for lifespan extension in the contexts of daf-2/IGFR mutation and germline ablation. The daf-16 genomic locus encodes three distinct groups of transcripts (a,b, and d/f/h). In animals with reduced insulin signaling or ablated germlines, mutations that reduce daf-1…	SRR6798221, SRR6798228, SRR6798235, SRR6798242, SRR6798249	SRR6798225, SRR6798232, SRR6798239, SRR6798246, SRR6798253	PAIRED	202	daf-2(e1370)	YA	daf2
200137861	GSE137861	FOXO and HSF1 rejuvenate immunity via positive feedback regulation of insulin/IGF-1 signaling	A hallmark of aging is immunosenescence, a decline in immune function that appeared to be inevitable. Surprisingly, here we show that genetic inhibition of DAF-2/insulin/IGF-1 receptor drastically delays immunosenescence and even rejuvenates immunity in C. elegans. We find that p38 mitogen activated protein kinase (PMK-1), a key determinant of immunosenescence in wild-type, is dispensable for thi…	SRR10164061, SRR10164062, SRR10164063	SRR10164067, SRR10164068, SRR10164069	PAIRED	202	daf-2(e1370)	Ad_D1	daf2
200087078	GSE87078	mRNA Next Generation Sequencing of long-lived C. elegans mutants lacking the replication-independent histone variant H3.3	The aim of this stuy was to investigate the effect of H3.3 deficiency on gene transcription in both a wild-type and a long-lived mutant context in C. elegans.	SRR4255613, SRR4255614, SRR4255615, SRR4255616, SRR4255617	SRR4255623, SRR4255624, SRR4255625, SRR4255626, SRR4255627	SINGLE	99	daf-2(e1370)	L4	daf2
200107134	GSE107134	Regulation of Lifespan by Neural Excitation and REST [Day 2]	Explore the effects of spr-4 and spr-3 on daf-2 function and lifespan.	SRR6308313, SRR6308314, SRR6308315	SRR6308307, SRR6308308, SRR6308309	PAIRED	150	daf-2(e1370)	Ad_D2	daf2
200190068	GSE190068	Systematic transcriptome analysis associated with physiological and chronological aging in Caenorhabditis elegans	We analyzed transcriptomic features associated with physiological and chronological aging using Caenorhabditis elegans as a model.	SRR17106018, SRR17106019, SRR17106020	SRR17106030, SRR17106031, SRR17106032	PAIRED	202	daf-2(e1370)	Ad_D1	daf2
200244493	GSE244493	RNA helicase HEL-1 promotes longevity by specifically activating DAF-16/FOXO transcription factor signaling in Caenorhabditis elegans	The homeostatic maintenance of the genomic DNA is crucial for regulating aging processes. However, the role of RNA homeostasis in aging processes remains unknown. RNA helicases are a large family of enzymes that regulate the biogenesis and homeostasis of RNA. However, the functional significance of RNA helicases in aging has not been explored. Here, we report that a large fraction of RNA helicase…	SRR26259905, SRR26259906	SRR26259903, SRR26259904	PAIRED	202	daf-2(e1370)	Ad_D1	daf2
200072426	GSE72426	daf-16/FoxO isoform-specific deletion mutants	FoxO transcription factors promote longevity across taxa. How they do so is poorly understood. In the nematode Caenorhabditis elegans, the A- and F-isoforms of the FoxO transcription factor DAF-16 extend life span in the context of reduced DAF-2 insulin-like growth factor receptor (IGFR) signaling. To elucidate the mechanistic basis for DAF-16/FoxO-dependent life span extension, we performed an i…	SRR2185657, SRR2185658, SRR2185659	SRR2185660, SRR2185661, SRR2185662	PAIRED	202	daf-2(e1370), daf-16(mu86)	Ad_D1	daf2daf16
200111338	GSE111338	Identification of DAF-16/FoxO targets associated with longevity	FoxO transcription factors can promote longevity in invertebrates and mammals. In C.elegans, the FoxO family member DAF-16 is required for lifespan extension in the contexts of daf-2/IGFR mutation and germline ablation. The daf-16 genomic locus encodes three distinct groups of transcripts (a,b, and d/f/h). In animals with reduced insulin signaling or ablated germlines, mutations that reduce daf-1…	SRR6798225, SRR6798232, SRR6798239, SRR6798246, SRR6798253	SRR6798227, SRR6798234, SRR6798241, SRR6798248, SRR6798255	PAIRED	202	daf-2(e1370)	YA	daf2daf16
200154338	GSE154338	A PTEN variant uncouples longevity from impaired fitness in C. elegans via tuning the activity of FOXO and NRF	Insulin/IGF-1 signaling (IIS) regulates various physiological aspects in many species. In C. elegans, mutations in daf-2/insulin/IGF-1 receptor dramatically increase lifespan and pathogen resistance, but generally impair motility, development, and reproduction. Whether these pleiotropic effects can be dissociated at a specific step in the IIS pathway remains unknown. Here we show that a single am…	SRR12211418, SRR12211419, SRR12211420, SRR12211421	SRR12211426, SRR12211427, SRR12211428	PAIRED	202	daf-2(e1370); daf-18(nr2037)	Ad_D1	daf2daf18

### Sheet: HS_studies
Id	Accession	title	summary	control	treatment	PairedOrSingle	AvgSpotLen	Notes	dev_stage
200081520	GSE81520	RNA-seq analysis in C. elegans larval development and heat shock	To understand the function and regulation of the C. elegans heat shock factor (HSF-1) in larval development, we have used ChIP-seq to analyze the occupancy of HSF1 and RNA Pol II in L2 larvae and young adult (YA) animals grown at 20�C or upon heat shock at 34�C for 30 min. In addition, we have used RNA-seq to analyze the transcriptomes of wild type (N2), hsf-1(ok600) mutants and hsf-1(ok600); rmS…	SRR3535753, SRR3535754, SRR3535755	SRR3535756, SRR3535757, SRR3535758	SINGLE	49	L2, 30 min hs at 34C	L2
200162064	GSE162064	Using Auxin-inducible-degradation System to Interrogate Tissue-specific Transcriptional Programs of HSF-1 in Reproduction and Heat Shock Response. [HS response]	To understand the roles of HSF-1 and its regulation in reproduction and heat shock response in a tissue-specific manner, we coupled tissue-specific HSF-1 depletion in C. elegans by auxin-inducible degron (AID) with genome-wide transcriptional analyses in whole animals. We used ChIP-seq to analyze the occupancy of HSF-1 (tagged with AID::GFP) and RNA Pol II in young adult (YA) animals grown at 20�…	SRR13125181, SRR13125185, SRR13125189, SRR13125193, SRR13125197, SRR13125201	SRR13125183, SRR13125187, SRR13125191, SRR13125195, SRR13125199, SRR13125203	PAIRED	102	YA. Pooled etOH controls from TIR-1 only strains (both soma and germline). 30 min hs at 34C	YA
200122015	GSE122015	A-to-I RNA editing affects lncRNAs expression after heat shock	Adenosine to inosine (A-to-I) RNA editing is a highly conserved regulatory process carried out by adenosine deaminases (ADARs) on dsRNAs. Although a significant fraction of the transcriptome is edited, the function of most editing sites is unknown. Previous studies indicated changes in A-to-I RNA editing frequencies following exposure to several stress types. However, the overall effect of stress…	SRR8139186, SRR8139187, SRR8139188	SRR8139189, SRR8139190, SRR8139191	SINGLE	51	L4. 75min at 34C, 20 min recovery, 3h at 34C	L4
200132838	GSE132838	RNA Sequencing of CTRL and Heat Stressed C. elegans [RNA-seq]	Three independent replicates of wildtype C. elegans were collected at the L4 stage for RNA. Heat Shock was performed at 35C for 4hrs.	SRR9310678, SRR9310679, SRR9310680	SRR9310681, SRR9310682, SRR9310683	PAIRED	200	L4, 4h at 35C	L4
200135987	GSE135987	Transcriptional profiling of Caenorhabditis elegans and Caenorhabditis briggsae before and after heat shock	Transcriptional profiling of heat-shocked worms was compared to non-heat-shocked worms to determine genes that are induced upon heat shock in each species; heat-shock-induced genes in each species were compared	SRR10003839, SRR10003841, SRR10003843	SRR10003840, SRR10003842, SRR10003844	SINGLE	75	L2, 30 min hs at 34C	L2
200168073	GSE168073	Transcriptional profiling of Caenorhabditis elegans in control (20�C) and heat shock (35�C) of N2 (WT) and miR-85(n4117) animals	Transcriptional profiling of N2 (WT) and miR-85(m4117) Caenorhabditis elegans at larval stage 4 (L4) compared at either control temperature (20�C) or after 3hr HS (35�C).	SRR13827652, SRR13827653, SRR13827654	SRR13827658, SRR13827659, SRR13827660	SINGLE	76	L4, 3h at 35C	L4
200223596	GSE223596	S-adenosylmethionine synthases specify distinct H3K3me3 populations and gene expression patterns during heat stress [RNA-seq: sams-4 RNAi, Heat shock]	We find that two SAM synthases in C. elegans, SAMS-1 and SAMS-3/4, contribute differently to modification of H3K4me3, gene expression and survival in the heat stress response. Our data showing differential SAM provisioning to distinct groups of methylated targets based on SAM synthase source suggests that determining how methyl donors are provided will broaden insight into 1CC functions in aging …	SRR23199411, SRR23199412, SRR23199413	SRR23199405, SRR23199406, SRR23199407	SINGLE	100	YA, 2h at 37C. Controls at 15C	YA

### Sheet: PA14_studies
Id	Accession	title	summary	control	treatment	PairedOrSingle	AvgSpotLen	Notes	dev_stage
200119292	GSE119292	Transcriptional profiling of C. elegans on pathogenic Pseudomonas aeruginosa	RNA-seq of Wild Type (N2), pmk-1 or atf-7 mutant animals exposed to either non-pathogenic E. coli OP50 or pathogenic P. aeruginosa PA14	SRR7771392, SRR7771394, SRR7771396	SRR7771393, SRR7771395, SRR7771397	PAIRED	80		L4
200121091	GSE121091	Quantitative Analysis of Worms after P. aeruginosa Infection	To clarify the mechanisms of innate immune responses mediated by epithelial barrier disruption. Reveal the host�s broad transcriptional response to P. aeruginosa infection during disruption of the intestinal barrier. We used RNA-Seq analysis to study the transcriptomic profiles of wt worms were exposed to either P. aeruginosa PA14 or E. coli OP50 for 24 hours, and the transcriptomic profiles of e…	SRR7994085, SRR7994086, SRR7994087	SRR7994088, SRR7994089, SRR7994090	PAIRED	250	YA, 24h exposure	YA
200202258	GSE202258	Bacterial pattern recognition in C. elegans by the nuclear hormone receptor NHR-86/HNF4	Pattern recognition of bacterial products by host receptors is essential for pathogen sensing in many metazoans. Caenorhabditis elegans, however, do not utilize canonical pattern recognition receptors to activate innate immunity toward bacterial pathogens. Whether other mechanisms evolved in nematodes to directly sense pathogens is not known. Here, we characterize the first bacterial pattern reco…	SRR19088045, SRR19088046, SRR19088047	SRR19088042, SRR19088043, SRR19088044	PAIRED	100	L4	L4
200218235	GSE218235	Rege-1 promotes C. elegans survival by modulating the metabolic pathways	To understand how excess amount of ets-4 contributed to poor survival of rege-1(ht070) fed with PA14, we performed mRNA-seq on the adult worms after 48 hours exposure to either OP50 or PA14 in all four strains.	SRR22324851, SRR22324852	SRR22324841, SRR22324842	PAIRED	302	Ad_D2	Ad_D2
200121508	GSE121508	Comparison of Pseudomonas responsive gene expression after histone methyltransferase RNAi in C. elegans	We resport the changes in gene expression occuring after Pseudomonas exposure in C. elegans with low s-adenosylmethionine, or RNAi of two H3K4 methyltransferases Using a C. elegans model of low SAM, we previously found that transcriptional responses response to a bacterial pathogen failed and these bacterial-response genes did not show normal H3K4me3 close to the transcriptional start sites, (Din…	SRR10340338, SRR8079470	SRR10340339, SRR8079479	SINGLE	49		Ad_D1
200122544	GSE122544	RNA sequencing to identify NPR-8-regulated genes in C. elegans defense against pathogen infection	To gain molecular insights on how NPR-8 regulates C. elegans defense against pathogen infection, we used RNA sequencing to profile gene expression in npr-8(ok1439) animals relative to wild-type animals with or without P. aeruginosa infection. We found that NPR-8 suppresses the expression of genes related to cuticle structure activity including collagen genes, and lack of NPR-8-mediated suppressio…	SRR8187947, SRR8187948, SRR8187949, SRR8187950, SRR8187951	SRR8187957, SRR8187958, SRR8187959, SRR8187960, SRR8187961	PAIRED	197	Ad_D1, 24h exposure	Ad_D1
200134687	GSE134687	Oligosaccharyl transferase that maintains ER homeostasis enhances immunity via up-regulating p38 MAP kinase signaling in C. elegans	Oligosaccharyl transferase (OST) protein complex mediates the N-linked glycosylation of substrate proteins in the endoplasmic reticulum (ER), which regulates stability, activity and localization of its substrates. Although many OST substrate proteins have been identified, the physiological role of OST complex remains incompletely understood. Here, we show that OST complex in C. elegans is crucial…	SRR9733081, SRR9733082, SRR9733083	SRR9733084, SRR9733085, SRR9733086	PAIRED	202	Adult	Ad_D1
200146406	GSE146406	RNA sequencing to identify UNC-49-regulated genes in C. elegans defense against pathogen infection	To gain molecular insights on how UNC-49 regulates C. elegans innate immunity, we used RNA sequencing to profile gene expression in unc-49(e407) animals relative to wild-type animals with or without P. aeruginosa(PA14) infection. We found that UNC-49 suppresses the expression of insulin pathway genes, and lack of UNC-49-mediated suppression in unc-49(e407) animals contributes to their improved su…	SRR11243382, SRR11243383, SRR11243384	SRR11243385, SRR11243386, SRR11243387	PAIRED	300	L4, 24h exposure	L4
200155868	GSE155868	RNA sequencing to identify immunity-regulated genes in C. elegans defense against pathogen infection	To understand the molecular mechanism of C. elegans innate immunity, we used RNA sequencing to profile gene expression in wild-type animals with or without P. aeruginosa (PA14) infection. We found that a bZIP transcription factor ZIP-11 is dramatically induced in wild-type worm upon PA14 infection. And ZIP-11 promotes innate immunity through activating PMK-1/p38 pathway and interacting with a CCA…	SRR12412490, SRR12412491, SRR12412492	SRR12412493, SRR12412494, SRR12412495	PAIRED	300	L4, 24h exposure	L4
200178572	GSE178572	Sterol scarcity primes p38 immune defenses through a TIR-1/SARM1 phase transition	Intracellular signaling regulators are concentrated into membrane-free, higher-ordered protein assemblies to initiate protective responses during stress � a process known as phase transition. Here, we show that a phase transition of the C. elegans Toll/interleukin-1 receptor domain protein (TIR-1), a homolog of the mammalian sterile alpha and TIR motif-containing 1 (SARM1), primes host immune def…	SRR14871049, SRR14871050, SRR14871051	SRR14871052, SRR14871053, SRR14871054	PAIRED	100	L4, 24h exposure	L4
200195835	GSE195835	RNA sequencing to identify UNC-25-regulated genes in C. elegans defense against pathogen P. aeruginosa infection	Purpose: To gain molecular insights on how UNC-25 regulates C. elegans innate immunity, we used RNA sequencing to profile gene expression in unc-25(e156) animals relative to wild-type animals with or without P. aeruginosa (PA14) infection. Methods: Synchronized L1 worms were placed onto NGM plates seeded with E. coli OP50 and grown at 20 �C until the L4 stage. Worms were washed off the plates, co…	SRR17838927, SRR17838928, SRR17838929	SRR17838924, SRR17838925, SRR17838926	PAIRED	300	L4, 24h exposure	L4
200205337	GSE205337	Within-species control reveals novel immune response genes in Caenorhabditis elegans	Used P. aeruginosa z11 strain as a control for P. aeruginosa PA14 infection studies in C. elegans	SRR19512097, SRR19512098	SRR19512093, SRR19512094	PAIRED	300	22h exposure	Ad_D1

### Sheet: MALE_studies
Id	Accession	title	summary	control	treatment	PairedOrSingle	AvgSpotLen	Notes	dev_stage
200053144	GSE53144	Male and Female DNA and RNA sequencing in several nematode species	The overall goal of this investigation was to investigate X-content of sex-biased genes in several nematode species. The following species of nematode were investigated: *C. elegans, *N2; *C. brenneri, *PB2801; *C. briggsae, *AF16; *C. remanei*, PB4641; *P. **pacificus, *PS312*.* Genomic DNA sequencing data was used to assign X and autosomal - linkage to unassembled sequencing contigs. Male and f…	SRR1056315, SRR1056317, SRR1056319, SRR1056321	SRR1056307, SRR1056309, SRR1056311, SRR1056314	SINGLE	51		YA
200083216	GSE83216	Developmental transcriptomes of the two sexes in Caenorhabditis elegans during sexual maturation	We compare whole-animal RNA-seq transcriptomes for C. elegans males and hermaphrodites from the late L3 larval stage to young adulthood. During this interval, male sexual structures develop, including extensive neurogenesis and synaptogenesis that nearly doubles the size of the nervous system. Previous genome-wide expression studies in C. elegans have usually focused on only one sex � the hermaph…	SRR3657224, SRR3657225, SRR3657226, SRR3657227, SRR3657228	SRR3657229, SRR3657230, SRR3657231, SRR3657232, SRR3657233	SINGLE	101	timepoints; 1-5 matched. Male vs herm	L4
200222447	GSE222447	RNA-seq analysis of young adult daf-18(ok480) and control worms	RNA-seq analysis was used to identify the gene expression changes in male and hermaphroditie when daf-18 is lost. Based on these sequencing data, the genes that were up-regulated or down-regulated by at least 2 times (|log2 (folding change) | � 1 and padj � 0.05) were analyzed. The analysis of these differentially expressed genes' pathway and gene ontology (GO) enrichment shows that the influence…	SRR23024200, SRR23024201, SRR23024202	SRR23024194, SRR23024195, SRR23024196	PAIRED	300	controls. all animals him-5(e1490)	YA
200041367	GSE41367	Caenorhabditis sex-specific RNAseq	This project defines the transcriptomes of XO (male) and XX (female or mutant pseudo-female) Caenorhabditis nematodes. The data allow the overall composition and sexual regulation of the transcriptome within a single species to be determined. In addition, the five related species studied allow meta-comparisons between them. Because two of the five (C. elegans and C. briggsae) produce a self-ferti…	SRR580384, SRR580385	SRR580387, SRR580388	SINGLE	36	dropped one sample from each sequenced on different machine. fog-2(q71)	L4
