## Supplementary material for "*Cel*EsT: a unified gene regulatory network for estimating transcription factor activities in *C. elegans*": Table S7

Species	specific_name	Seq_link	Annot_link	Assembly	genome	last_updated	source_url	tax_id	BioProject
Caenorhabditis brenneri	brenneri	https://ftp.ebi.ac.uk/pub/databases/wormbase/parasite/releases/WBPS18/species/caenorhabditis_brenneri/PRJNA20035/caenorhabditis_brenneri.PRJNA20035.WBPS18.genomic.fa.gz	https://ftp.ebi.ac.uk/pub/databases/wormbase/parasite/releases/WBPS18/species/caenorhabditis_brenneri/PRJNA20035/caenorhabditis_brenneri.PRJNA20035.WBPS18.annotations.gff3.gz	C_brenneri-6.0.1b	GCA_000143925.2	Dec_2022	https://parasite.wormbase.org/Caenorhabditis_brenneri_prjna20035/Info/Index/	135651	PRJNA20035
Caenorhabditis inopinata	inopinata	https://ftp.ebi.ac.uk/pub/databases/wormbase/parasite/releases/WBPS18/species/caenorhabditis_inopinata/PRJDB5687/caenorhabditis_inopinata.PRJDB5687.WBPS18.genomic.fa.gz	https://ftp.ebi.ac.uk/pub/databases/wormbase/parasite/releases/WBPS18/species/caenorhabditis_inopinata/PRJDB5687/caenorhabditis_inopinata.PRJDB5687.WBPS18.annotations.gff3.gz	Sp34_v7	GCA_003052745.1	Apr_2018	https://parasite.wormbase.org/Caenorhabditis_inopinata_prjdb5687/Info/Index/	1978547	PRJDB5687
Caenorhabditis tropicalis	tropicalis	https://ftp.ebi.ac.uk/pub/databases/wormbase/parasite/releases/WBPS18/species/caenorhabditis_tropicalis/PRJNA53597/caenorhabditis_tropicalis.PRJNA53597.WBPS18.genomic.fa.gz	https://ftp.ebi.ac.uk/pub/databases/wormbase/parasite/releases/WBPS18/species/caenorhabditis_tropicalis/PRJNA53597/caenorhabditis_tropicalis.PRJNA53597.WBPS18.annotations.gff3.gz	Caenorhabditis_sp11_JU1373-3.0.1	GCA_000186765.1	Dec_2022	https://parasite.wormbase.org/Caenorhabditis_tropicalis_prjna53597/Info/Index/	1561998	PRJNA53597
Caenorhabditis latens	latens	https://ftp.ebi.ac.uk/pub/databases/wormbase/parasite/releases/WBPS18/species/caenorhabditis_latens/PRJNA248912/caenorhabditis_latens.PRJNA248912.WBPS18.genomic.fa.gz	https://ftp.ebi.ac.uk/pub/databases/wormbase/parasite/releases/WBPS18/species/caenorhabditis_latens/PRJNA248912/caenorhabditis_latens.PRJNA248912.WBPS18.annotations.gff3.gz	CaeLat1.0	GCA_002259235.1	Apr_2023	https://parasite.wormbase.org/Caenorhabditis_latens_prjna248912/Info/Index/	1503980	PRJNA248912
Caenorhabditis remanei	remanei	https://ftp.ebi.ac.uk/pub/databases/wormbase/parasite/releases/WBPS18/species/caenorhabditis_remanei/PRJNA53967/caenorhabditis_remanei.PRJNA53967.WBPS18.genomic.fa.gz	https://ftp.ebi.ac.uk/pub/databases/wormbase/parasite/releases/WBPS18/species/caenorhabditis_remanei/PRJNA53967/caenorhabditis_remanei.PRJNA53967.WBPS18.annotations.gff3.gz	C_remanei-15.0.1	GCA_000149515.1	Feb_2023	https://parasite.wormbase.org/Caenorhabditis_remanei_prjna53967/Info/Index/	31234	PRJNA53967
Caenorhabditis nigoni	nigoni	https://ftp.ebi.ac.uk/pub/databases/wormbase/parasite/releases/WBPS18/species/caenorhabditis_nigoni/PRJNA384657/caenorhabditis_nigoni.PRJNA384657.WBPS18.genomic.fa.gz	https://ftp.ebi.ac.uk/pub/databases/wormbase/parasite/releases/WBPS18/species/caenorhabditis_nigoni/PRJNA384657/caenorhabditis_nigoni.PRJNA384657.WBPS18.annotations.gff3.gz	nigoni.pc_2016.07.14	GCA_002742825.1	Dec_2022	https://parasite.wormbase.org/Caenorhabditis_nigoni_prjna384657/Info/Index/	1611254	PRJNA384657
Caenorhabditis briggsae	briggsae	https://ftp.ebi.ac.uk/pub/databases/wormbase/parasite/releases/WBPS18/species/caenorhabditis_briggsae/PRJNA10731/caenorhabditis_briggsae.PRJNA10731.WBPS18.genomic.fa.gz	https://ftp.ebi.ac.uk/pub/databases/wormbase/parasite/releases/WBPS18/species/caenorhabditis_briggsae/PRJNA10731/caenorhabditis_briggsae.PRJNA10731.WBPS18.annotations.gff3.gz	CB4	GCA_000004555.3	Dec_2022	https://parasite.wormbase.org/Caenorhabditis_briggsae_prjna10731/Info/Index/	6238	PRJNA10731
Caenorhabditis sinica	sinica	https://ftp.ebi.ac.uk/pub/databases/wormbase/parasite/releases/WBPS18/species/caenorhabditis_sinica/PRJNA194557/caenorhabditis_sinica.PRJNA194557.WBPS18.genomic.fa.gz	https://ftp.ebi.ac.uk/pub/databases/wormbase/parasite/releases/WBPS18/species/caenorhabditis_sinica/PRJNA194557/caenorhabditis_sinica.PRJNA194557.WBPS18.annotations.gff3.gz	1	NA	Dec_2011	https://parasite.wormbase.org/Caenorhabditis_sinica_prjna194557/Info/Index/	1550068	PRJNA194557
Caenorhabditis zanzibari	zanzibari	https://ftp.ebi.ac.uk/pub/databases/wormbase/parasite/releases/WBPS18/species/caenorhabditis_zanzibari/PRJEB12596/caenorhabditis_zanzibari.PRJEB12596.WBPS18.genomic.fa.gz	https://ftp.ebi.ac.uk/pub/databases/wormbase/parasite/releases/WBPS18/species/caenorhabditis_zanzibari/PRJEB12596/caenorhabditis_zanzibari.PRJEB12596.WBPS18.annotations.gff3.gz	CZANZ_v1	GCA_900536285.3	Jan_2023	https://parasite.wormbase.org/Caenorhabditis_zanzibari_prjeb12596/Info/Index/	2306312	PRJEB12596
Caenorhabditis tribulationis	tribulationis	https://ftp.ebi.ac.uk/pub/databases/wormbase/parasite/releases/WBPS18/species/caenorhabditis_tribulationis/PRJEB12608/caenorhabditis_tribulationis.PRJEB12608.WBPS18.genomic.fa.gz	https://ftp.ebi.ac.uk/pub/databases/wormbase/parasite/releases/WBPS18/species/caenorhabditis_tribulationis/PRJEB12608/caenorhabditis_tribulationis.PRJEB12608.WBPS18.annotations.gff3.gz	CTRIB_v1	GCA_900536305.3	Jan_2023	https://parasite.wormbase.org/Caenorhabditis_tribulationis_prjeb12608/Info/Index/	2306311	PRJEB12608
